# The evolution of splice site sequence preference is linked to the U6 snRNA m^6^A methyltransferase METTL16

**DOI:** 10.1101/2023.05.04.539401

**Authors:** Matthew T Parker, Sebastian M Fica, Geoffrey J Barton, Gordon G Simpson

## Abstract

Eukaryotic genes are interrupted by introns that are removed from transcribed RNAs by splicing. The extent of alternative splicing is the best genomic predictor of developmental complexity, yet it is unclear what mediates change in patterns of splicing complexity between species. Here we show that variation in 5’ splice site sequence preferences correlate with the presence of the U6 snRNA methyltransferase METTL16 and the splicing factor SNRNP27K. We used inter-species association mapping with Saccharomycotina species to correlate splicing phenotypes with the presence or absence of splicing factors. The greatest variation in 5’ splice site sequence occurred at the +4 position and involved a preference switch between adenosine and uridine. Loss of METTL16 and SNRNP27K orthologs, or a single SNRNP27K methionine residue, was associated with a preference for +4U. These findings are consistent with splicing analyses of mutants defective in either METTL16 or SNRNP27K orthologs and models derived from spliceosome structures, demonstrating that inter-species association mapping is a powerful orthogonal approach to molecular studies. We conclude that variation in concerted processes of 5’ splice site selection by U6 snRNA is crucial to evolutionary change in splicing complexity.
