## Supplemental file 1 for "The evolution of splice site sequence preference is linked to the U6 snRNA m^6^A methyltransferase METTL16"

### Sheet: species
Species	Clade	Assembly ID	type	Trusted Annotation	Seed_species	reference
Homo_sapiens	Outgroups	GCF_009914755.1	Refseq	yes	na	10.1126/science.abj6987
Caenorhabditis_elegans	Outgroups	GCF_000002985.6	Refseq	yes	na	10.1126/science.282.5396.2012
Cryptococcus_neoformans	Outgroups	GCF_000091045.1	Refseq	yes	na	10.1126/science.1103773
Ustilago_maydis	Outgroups	GCF_000328475.2	Refseq	yes	na	10.1038/nature05248
Schizosaccharomyces_pombe	Outgroups	GCF_000002945.1	Refseq	yes	na	10.1038/nature724
Pneumocystis_jirovecii	Outgroups	GCF_001477535.1	Refseq	yes	na	10.1038/ncomms10740
Aspergillus_nidulans	Outgroups	GCF_000149205.2	Refseq	yes	na	10.1038/nature04341
Botrytis_cinerea	Outgroups	GCF_000143535.2	Refseq	yes	na	10.1111/mpp.12384
Neurospora_crassa	Outgroups	GCF_000182925.2	Refseq	yes	na	10.1038/nature01554
Fusarium_graminearum	Outgroups	GCF_000240135.3	Refseq	yes	na	10.1126/science.1143708
Trigonopsis_variabilis	Trigonopsidaceae	GCA_003707065.2	Genbank	no	yarrowia_lipolytica	10.1016/j.cell.2018.10.023
Trigonopsis_vinaria	Trigonopsidaceae	GCA_003706805.2	Genbank	no	yarrowia_lipolytica	10.1016/j.cell.2018.10.023
Botryozyma_nematodophila	Trigonopsidaceae	GCA_003707445.1	Genbank	no	yarrowia_lipolytica	10.1016/j.cell.2018.10.023
Tortispora_starmeri	Trigonopsidaceae	GCA_003706775.2	Genbank	no	yarrowia_lipolytica	10.1016/j.cell.2018.10.023
Tortispora_caseinolytica	Trigonopsidaceae	GCA_001661475.1	Genbank	no	yarrowia_lipolytica	10.1073/pnas.1603941113
Tortispora_ganteri	Trigonopsidaceae	GCA_003707115.1	Genbank	no	yarrowia_lipolytica	10.1016/j.cell.2018.10.023
Lipomyces_starkeyi	Lipomycetaceae	GCA_001661325.1	Genbank	no	yarrowia_lipolytica	10.1073/pnas.1603941113
Lipomyces_japonicus	Lipomycetaceae	GCA_003705895.1	Genbank	no	yarrowia_lipolytica	10.1016/j.cell.2018.10.023
Lipomyces_oligophaga	Lipomycetaceae	GCA_003707545.2	Genbank	no	yarrowia_lipolytica	10.1016/j.cell.2018.10.023
Lipomyces_doorenjongii	Lipomycetaceae	GCA_003705865.1	Genbank	no	yarrowia_lipolytica	10.1016/j.cell.2018.10.023
Kockiozyma_suomiensis	Lipomycetaceae	GCA_003705835.2	Genbank	no	yarrowia_lipolytica	10.1016/j.cell.2018.10.023
Candida_hispaniensis	Dipodascaceae	GCA_900535975.1	Genbank	no	yarrowia_lipolytica	10.1038/s41598-019-49628-6
Yarrowia_lipolytica	Dipodascaceae	GCF_000002525.2	Refseq	yes	yarrowia_lipolytica	10.1038/nature02579
Yarrowia_bubula	Dipodascaceae	GCA_900519075.1	Genbank	no	yarrowia_lipolytica	10.1038/s41598-019-49628-6
Deakozyma_indianensis	Dipodascaceae	GCA_003706415.2	Genbank	no	yarrowia_lipolytica	10.1016/j.cell.2018.10.023
Wickerhamiella_sorbophila	Dipodascaceae	GCF_002251995.1	Refseq	no	yarrowia_lipolytica	unpublished
Wickerhamiella_cacticola	Dipodascaceae	GCA_003705615.1	Genbank	no	yarrowia_lipolytica	10.1016/j.cell.2018.10.023
Wickerhamiella_domercqiae	Dipodascaceae	GCA_001599275.1	Genbank	no	yarrowia_lipolytica	10.1016/j.cell.2018.10.023
Wickerhamiella_versatilis	Dipodascaceae	GCA_001600375.1	Genbank	no	yarrowia_lipolytica	10.1016/j.cell.2018.10.023
Starmerella_apicola	Dipodascaceae	GCA_001005415.1	Genbank	no	yarrowia_lipolytica	10.1128/genomeA.00437-15
Starmerella_bombicola	Dipodascaceae	GCA_001599315.1	Genbank	no	yarrowia_lipolytica	10.1016/j.cell.2018.10.023
Trichomonascus_ciferii	Dipodascaceae	GCA_008704605.1	Genbank	no	yarrowia_lipolytica	10.1534/g3.119.400762
Saprochaete_ingens	Dipodascaceae	GCF_902498895.1	Refseq	no	yarrowia_lipolytica	10.1128/MRA.01366-19
Saprochaete_fungicola	Dipodascaceae	GCA_900654225.1	Genbank	no	yarrowia_lipolytica	10.1128/MRA.00092-19
Nadsonia_fulvescens	Dipodascaceae	GCA_001661315.1	Genbank	no	yarrowia_lipolytica	10.1073/pnas.1603941113
Nadsonia_starkeyihenricii	Dipodascaceae	GCA_003123035.1	Genbank	no	yarrowia_lipolytica	10.1128/genomeA.00549-18
Middelhovenomyces_tepae	Dipodascaceae	GCA_003708105.2	Genbank	no	yarrowia_lipolytica	10.1016/j.cell.2018.10.023
Magnusiomyces_capitatus	Dipodascaceae	GCA_900497725.1	Genbank	no	yarrowia_lipolytica	10.1007/s00294-018-0904-y
Magnusiomyces_tetraspermus	Dipodascaceae	GCA_003708635.2	Genbank	no	yarrowia_lipolytica	10.1016/j.cell.2018.10.023
Dipodascus_albidus	Dipodascaceae	GCA_003707475.1	Genbank	no	yarrowia_lipolytica	10.1016/j.cell.2018.10.023
Groenewaldozyma_salmanticensis	Dipodascaceae	GCA_003708315.2	Genbank	no	yarrowia_lipolytica	10.1016/j.cell.2018.10.023
Zygoascus_ofunaensis	Dipodascaceae	GCA_003707925.2	Genbank	no	yarrowia_lipolytica	10.1016/j.cell.2018.10.023
Zygoascus_meyerae	Dipodascaceae	GCA_003707935.2	Genbank	no	yarrowia_lipolytica	10.1016/j.cell.2018.10.023
Diddensiella_caesifluorescens	Dipodascaceae	GCA_003705635.1	Genbank	no	yarrowia_lipolytica	10.1016/j.cell.2018.10.023
Spencermartinsiella_europaea	Dipodascaceae	GCA_003705305.2	Genbank	no	yarrowia_lipolytica	10.1016/j.cell.2018.10.023
Blastobotrys_muscicola	Dipodascaceae	GCA_003705745.2	Genbank	no	yarrowia_lipolytica	10.1016/j.cell.2018.10.023
Blastobotrys_mokoenaii	Dipodascaceae	GCA_003705765.2	Genbank	no	yarrowia_lipolytica	10.1016/j.cell.2018.10.023
Blastobotrys_aristatus	Dipodascaceae	GCA_946409495.1	Genbank	no	yarrowia_lipolytica	10.1128/mra.00957-22
Blastobotrys_raffinosifermentans	Dipodascaceae	GCA_003705705.1	Genbank	no	yarrowia_lipolytica	10.1016/j.cell.2018.10.023
Sugiyamaella_lignohabitans	Dipodascaceae	GCF_001640025.1	Refseq	no	yarrowia_lipolytica	10.1093/femsyr/fow037
Sugiyamaella_xylanicola	Dipodascaceae	GCA_001939105.2	Genbank	no	yarrowia_lipolytica	10.1016/j.gdata.2017.01.006
Alloascoidea_hylecoeti	Alloascoideaceae	GCA_001600815.1	Genbank	no	candida_albicans	10.1016/j.cell.2018.10.023
Sporopachydermia_quercuum	Alloascoideaceae	GCA_001599295.1	Genbank	no	candida_albicans	10.1016/j.cell.2018.10.023
Sporopachydermia_lactativora	Alloascoideaceae	GCA_003705295.1	Genbank	no	candida_albicans	10.1016/j.cell.2018.10.023
Pachysolen_tannophilus	CUG-Ala	GCA_001661245.1	Genbank	no	candida_albicans	10.1073/pnas.1603941113
Peterozyma_xylosa	CUG-Ala	GCA_003706035.1	Genbank	no	candida_albicans	10.1016/j.cell.2018.10.023
Nakazawaea_peltata	CUG-Ala	GCA_001599355.1	Genbank	no	candida_albicans	10.1016/j.cell.2018.10.023
Nakazawaea_holstii	CUG-Ala	GCA_003706265.1	Genbank	no	candida_albicans	10.1016/j.cell.2018.10.023
Kuraishia_capsulata	Pichiaceae	GCF_000576695.1	Refseq	no	candida_albicans	10.1093/gbe/evt201
Kuraishia_ogatae	Pichiaceae	GCA_003706285.2	Genbank	no	candida_albicans	10.1016/j.cell.2018.10.023
Candida_boidinii	Pichiaceae	GCA_002008025.1	Genbank	no	candida_albicans	10.1186/s40793-017-0281-z
Candida_arabinofermentans	Pichiaceae	GCA_001661425.1	Genbank	no	candida_albicans	10.1073/pnas.1603941113
Ogataea_parapolymorpha	Pichiaceae	GCF_000187245.1	Refseq	no	candida_albicans	10.1186/1471-2164-14-837
Ogataea_polymorpha	Pichiaceae	GCF_001664045.1	Refseq	no	candida_albicans	10.1073/pnas.1603941113
Ogataea_methylovora	Pichiaceae	GCA_003706205.1	Genbank	no	candida_albicans	10.1016/j.cell.2018.10.023
Ogataea_trehaloabstinens	Pichiaceae	GCA_003706095.1	Genbank	no	candida_albicans	10.1016/j.cell.2018.10.023
Ogataea_kodamae	Pichiaceae	GCA_003706165.2	Genbank	no	candida_albicans	10.1016/j.cell.2018.10.023
Ogataea_minuta	Pichiaceae	GCA_003706195.1	Genbank	no	candida_albicans	10.1016/j.cell.2018.10.023
Ogataea_henricii	Pichiaceae	GCA_003705115.1	Genbank	no	candida_albicans	10.1016/j.cell.2018.10.023
Ogataea_zsoltii	Pichiaceae	GCA_003709205.2	Genbank	no	candida_albicans	10.1016/j.cell.2018.10.023
Ogataea_pilisensis	Pichiaceae	GCA_003707685.1	Genbank	no	candida_albicans	10.1016/j.cell.2018.10.023
Ogataea_naganishii	Pichiaceae	GCA_003706235.1	Genbank	no	candida_albicans	10.1016/j.cell.2018.10.023
Ogataea_ramenticola	Pichiaceae	GCA_024271885.1	Genbank	no	candida_albicans	unpublished
Ambrosiozyma_maleeae	Pichiaceae	GCA_003706635.1	Genbank	no	candida_albicans	10.1016/j.cell.2018.10.023
Ambrosiozyma_pseudovanderkliftii	Pichiaceae	GCA_003707895.2	Genbank	no	candida_albicans	10.1016/j.cell.2018.10.023
Ambrosiozyma_philentoma	Pichiaceae	GCA_003707675.2	Genbank	no	candida_albicans	10.1016/j.cell.2018.10.023
Ambrosiozyma_kashinagicola	Pichiaceae	GCA_001599075.1	Genbank	no	candida_albicans	10.1016/j.cell.2018.10.023
Dekkera_bruxellensis	Pichiaceae	GCF_011074885.1	Refseq	no	candida_albicans	10.1186/s12864-020-6595-z
Brettanomyces_nanus	Pichiaceae	GCF_011074865.1	Refseq	no	candida_albicans	10.1186/s12864-020-6595-z
Brettanomyces_naardenensis	Pichiaceae	GCA_900660285.1	Genbank	no	candida_albicans	10.3390/microorganisms7110489
Kregervanrija_delftensis	Pichiaceae	GCA_019155655.1	Genbank	no	candida_albicans	unpublished
Kregervanrija_fluxuum	Pichiaceae	GCA_003707275.2	Genbank	no	candida_albicans	10.1016/j.cell.2018.10.023
Martiniozyma_abietophila	Pichiaceae	GCA_003705535.2	Genbank	no	candida_albicans	10.1016/j.cell.2018.10.023
Saturnispora_silvae	Pichiaceae	GCA_003707315.2	Genbank	no	candida_albicans	10.1016/j.cell.2018.10.023
Saturnispora_serradocipensis	Pichiaceae	GCA_003705415.1	Genbank	no	candida_albicans	10.1016/j.cell.2018.10.023
Saturnispora_zaruensis	Pichiaceae	GCA_003705435.1	Genbank	no	candida_albicans	10.1016/j.cell.2018.10.023
Saturnispora_mendoncae	Pichiaceae	GCA_003705365.1	Genbank	no	candida_albicans	10.1016/j.cell.2018.10.023
Saturnispora_dispora	Pichiaceae	GCA_003708095.2	Genbank	no	candida_albicans	10.1016/j.cell.2018.10.023
Pichia_membranifaciens	Pichiaceae	GCF_001661235.1	Refseq	no	candida_albicans	10.1073/pnas.1603941113
Candida_californica	Pichiaceae	GCA_016584195.1	Genbank	no	candida_albicans	unpublished
Pichia_kudriavzevii	Pichiaceae	GCF_003054445.1	Refseq	no	candida_albicans	10.1371/journal.ppat.1007138
Pichia_terricola	Pichiaceae	GCA_003706875.2	Genbank	no	candida_albicans	10.1016/j.cell.2018.10.023
Pichia_norvegensis	Pichiaceae	GCA_003705465.1	Genbank	no	candida_albicans	10.1016/j.cell.2018.10.023
Pichia_nakasei	Pichiaceae	GCA_003705495.1	Genbank	no	candida_albicans	10.1016/j.cell.2018.10.023
Pichia_exigua	Pichiaceae	GCA_003707355.1	Genbank	no	candida_albicans	10.1016/j.cell.2018.10.023
Pichia_manshurica	Pichiaceae	GCA_005406165.1	Genbank	no	candida_albicans	10.1128/MRA.00528-19
Pichia_occidentalis	Pichiaceae	GCA_003705455.2	Genbank	no	candida_albicans	10.1016/j.cell.2018.10.023
Candida_inconspicua	Pichiaceae	GCA_004931855.1	Genbank	no	candida_albicans	10.3389/fgene.2019.00383
Komagataella_kurtzmanii	Pichiaceae	GCA_022533605.1	Genbank	no	candida_albicans	10.1007/s10482-013-9956-7
Komagataella_phaffii	Pichiaceae	GCA_001746955.1	Genbank	no	candida_albicans	10.1186/s12864-016-2876-y
Komagataella_pastoris	Pichiaceae	GCA_001708105.1	Genbank	no	candida_albicans	10.1186/s12864-016-2876-y
Citeromyces_siamensis	Pichiaceae	GCA_003706365.1	Genbank	no	candida_albicans	10.1016/j.cell.2018.10.023
Citeromyces_matritensis	Pichiaceae	GCA_003705165.1	Genbank	no	candida_albicans	10.1016/j.cell.2018.10.023
Saccharomycopsis_fibuligera	CUG-Ser2	GCA_001936155.1	Genbank	no	candida_albicans	10.1186/s13068-016-0653-4
Saccharomycopsis_malanga	CUG-Ser2	GCA_004014935.1	Genbank	no	candida_albicans	10.1186/s13068-016-0653-4
Saccharomycopsis_fermentans	CUG-Ser2	GCA_002564245.1	Genbank	no	candida_albicans	10.1128/genomeA.01445-17
Saccharomycopsis_fodiens	CUG-Ser2	GCA_002564235.1	Genbank	no	candida_albicans	10.1128/genomeA.01278-17
Ascoidea_rubescens	CUG-Ser2	GCF_001661345.1	Refseq	no	candida_albicans	10.1073/pnas.1603941113
Ascoidea_asiatica	CUG-Ser2	GCA_001600695.1	Genbank	no	candida_albicans	10.1016/j.cell.2018.10.023
Babjeviella_inositovora	CUG-Ser1	GCF_001661335.1	Refseq	no	candida_albicans	10.1073/pnas.1603941113
Cephaloascus_fragrans	CUG-Ser1	GCA_003707825.2	Genbank	no	candida_albicans	10.1016/j.cell.2018.10.023
Cephaloascus_albidus	CUG-Ser1	GCA_003706495.1	Genbank	no	candida_albicans	10.1016/j.cell.2018.10.023
Diutina_rugosa	CUG-Ser1	GCF_008704595.1	Refseq	no	candida_albicans	10.1534/g3.119.400762
Diutina_catenulata	CUG-Ser1	GCA_003285555.1	Genbank	no	candida_albicans	10.1371/journal.pone.0198957
Candida_schatavii	CUG-Ser1	GCA_003707405.1	Genbank	no	candida_albicans	10.1016/j.cell.2018.10.023
Kurtzmaniella_cleridarum	CUG-Ser1	GCA_003707135.1	Genbank	no	candida_albicans	10.1016/j.cell.2018.10.023
Kurtzmaniella_fragi	CUG-Ser1	GCA_003706895.1	Genbank	no	candida_albicans	10.1016/j.cell.2018.10.023
Candida_ascalaphidarum	CUG-Ser1	GCA_003708745.2	Genbank	no	candida_albicans	10.1016/j.cell.2018.10.023
Candida_gorgasii	CUG-Ser1	GCA_003708985.2	Genbank	no	candida_albicans	10.1016/j.cell.2018.10.023
Scheffersomyces_spartinae	CUG-Ser1	GCF_019049425.1	Refseq	no	candida_albicans	10.1128/MRA.00652-21
Candida_jaroonii	CUG-Ser1	GCA_943733655.1	Genbank	no	candida_albicans	unpublished
Yamadazyma_tenuis	CUG-Ser1	GCF_000223465.1	Refseq	no	candida_albicans	10.1073/pnas.1103039108
Yamadazyma_philogaea	CUG-Ser1	GCA_003706995.2	Genbank	no	candida_albicans	10.1016/j.cell.2018.10.023
Yamadazyma_scolyti	CUG-Ser1	GCA_003707025.1	Genbank	no	candida_albicans	10.1016/j.cell.2018.10.023
Candida_railenensis	CUG-Ser1	GCA_935541525.1	Genbank	no	candida_albicans	10.1128/mra.00554-22
Millerozyma_acaciae	CUG-Ser1	GCA_001600675.1	Genbank	no	candida_albicans	10.1016/j.cell.2018.10.023
Millerozyma_farinosa	CUG-Ser1	GCA_002196765.1	Genbank	no	candida_albicans	10.1016/j.dib.2022.108030
Debaryomyces_fabryi	CUG-Ser1	GCF_001447935.2	Refseq	no	candida_albicans	10.1128/genomeA.01580-15
Debaryomyces_hansenii	CUG-Ser1	GCF_000006445.2	Refseq	no	candida_albicans	10.1038/nature02579
Debaryomyces_maramus	CUG-Ser1	GCA_003708605.2	Genbank	no	candida_albicans	10.1016/j.cell.2018.10.023
Priceomyces_carsonii	CUG-Ser1	GCA_003709225.2	Genbank	no	candida_albicans	10.1016/j.cell.2018.10.023
Priceomyces_medius	CUG-Ser1	GCA_003705335.1	Genbank	no	candida_albicans	10.1016/j.cell.2018.10.023
Priceomyces_castillae	CUG-Ser1	GCA_003706855.2	Genbank	no	candida_albicans	10.1016/j.cell.2018.10.023
Wickerhamia_fluorescens	CUG-Ser1	GCA_001599155.1	Genbank	no	candida_albicans	10.1016/j.cell.2018.10.023
Teunomyces_gatunensis	CUG-Ser1	GCA_003706565.2	Genbank	no	candida_albicans	10.1016/j.cell.2018.10.023
Teunomyces_kruisii	CUG-Ser1	GCA_003706535.1	Genbank	no	candida_albicans	10.1016/j.cell.2018.10.023
Suhomyces_pyralidae	CUG-Ser1	GCA_003706505.2	Genbank	no	candida_albicans	10.1016/j.cell.2018.10.023
Suhomyces_canberraensis	CUG-Ser1	GCA_003706525.1	Genbank	no	candida_albicans	10.1016/j.cell.2018.10.023
Kodamaea_laetipori	CUG-Ser1	GCA_003705675.1	Genbank	no	candida_albicans	10.1016/j.cell.2018.10.023
Scheffersomyces_lignosus	CUG-Ser1	GCA_001599395.1	Genbank	no	candida_albicans	10.1016/j.cell.2018.10.023
Danielozyma_ontarioensis	CUG-Ser1	GCA_003706395.1	Genbank	no	candida_albicans	10.1016/j.cell.2018.10.023
Hyphopichia_burtonii	CUG-Ser1	GCF_001661395.1	Refseq	no	candida_albicans	10.1073/pnas.1603941113
Hyphopichia_homilentoma	CUG-Ser1	GCA_001599095.1	Genbank	no	candida_albicans	10.1016/j.cell.2018.10.023
Hyphopichia_gotoi	CUG-Ser1	GCA_003708205.1	Genbank	no	candida_albicans	10.1016/j.cell.2018.10.023
Meyerozyma_guilliermondii	CUG-Ser1	GCF_000149425.1	Refseq	no	candida_albicans	10.1038/nature08064
Meyerozyma_spJA9	CUG-Ser1	GCA_003676015.1	Genbank	no	candida_albicans	10.1093/femsyr/foz034
Meyerozyma_caribbica	CUG-Ser1	GCA_000755205.1	Genbank	no	candida_albicans	10.1128/genomeA.00127-15
Meyerozyma_athensensis	CUG-Ser1	GCA_003705555.1	Genbank	no	candida_albicans	10.1016/j.cell.2018.10.023
Candida_auris	CUG-Ser1	GCF_002775015.1	Refseq	no	candida_albicans	10.1038/s41467-018-07779-6
Candida_haemuloni	CUG-Ser1	GCF_002926055.2	Refseq	no	candida_albicans	10.1038/s41467-018-07779-6
Candida_pseudohaemulonii	CUG-Ser1	GCF_003013735.1	Refseq	no	candida_albicans	10.1038/s41467-018-07779-6
Candida_duobushaemulonis	CUG-Ser1	GCF_002926085.2	Refseq	no	candida_albicans	10.1038/s41467-018-07779-6
Metschnikowia_spJCM33374	CUG-Ser1	GCA_005406065.1	Genbank	no	candida_albicans	10.1128/MRA.00704-19
Metschnikowia_bicuspidata	CUG-Ser1	GCF_001664035.1	Refseq	no	candida_albicans	10.1073/pnas.1603941113
Metschnikowia_pulcherrima	CUG-Ser1	GCA_009932455.1	Genbank	no	candida_albicans	unpublished
Candida_intermedia	CUG-Ser1	GCA_900106115.1	Genbank	no	candida_albicans	10.1128/genomeA.00138-17
Clavispora_lusitaniae	CUG-Ser1	GCF_000003835.1	Refseq	no	candida_albicans	10.1038/nature08064
Suhomyces_tanzawaensis	CUG-Ser1	GCF_001661415.1	Refseq	no	candida_albicans	10.1073/pnas.1603941113
Scheffersomyces_stipitis	CUG-Ser1	GCF_000209165.1	Refseq	no	candida_albicans	10.1038/nbt1290
Candida_subhashii	CUG-Ser1	GCF_019202705.1	Refseq	no	candida_albicans	10.1093/dnares/dsab006
Spathaspora_passalidarum	CUG-Ser1	GCF_000223485.1	Refseq	no	candida_albicans	10.1073/pnas.1103039108
Spathaspora_spJA1	CUG-Ser1	GCA_003676035.1	Genbank	no	candida_albicans	10.1093/femsyr/foz034
Candida_dubliniensis	CUG-Ser1	GCF_000026945.1	Refseq	no	candida_albicans	10.1101/gr.097501.109
Candida_albicans	CUG-Ser1	GCF_000182965.3	Refseq	yes	candida_albicans	10.1186/gb-2013-14-9-r97
Candida_tropicalis	CUG-Ser1	GCF_000006335.3	Refseq	no	candida_albicans	10.1038/nature08064
Candida_maltosa	CUG-Ser1	GCA_000344705.1	Genbank	no	candida_albicans	unpublished
Candida_oxycetoniae	CUG-Ser1	GCF_023343755.1	Refseq	no	candida_albicans	10.1093/dnares/dsac010
Lodderomyces_elongisporus	CUG-Ser1	GCF_000149685.1	Refseq	no	candida_albicans	10.1038/nature08064
Candida_jiufengensis	CUG-Ser1	GCF_024610255.1	Refseq	no	candida_albicans	10.1093/dnares/dsac010
Candida_theae	CUG-Ser1	GCF_024610275.1	Refseq	no	candida_albicans	10.1093/dnares/dsac010
Candida_metapsilosis	CUG-Ser1	GCA_017655625.1	Genbank	no	candida_albicans	unpublished
Candida_parapsilosis	CUG-Ser1	GCF_000182765.1	Refseq	no	candida_albicans	10.1007/s00438-004-1046-0
Candida_orthopsilosis	CUG-Ser1	GCF_000315875.1	Refseq	no	candida_albicans	10.1371/journal.pone.0035750
Candida_chilensis	CUG-Ser1	GCA_018343875.1	Genbank	no	candida_albicans	10.1093/genetics/iyaa012
Tetrapisispora_blattae	Saccharomycetaceae	GCF_000315915.1	Refseq	no	saccharomyces_cerevisiae	10.1073/pnas.1112808108
Vanderwaltozyma_polyspora	Saccharomycetaceae	GCF_000150035.1	Refseq	no	saccharomyces_cerevisiae	10.1073/pnas.0608218104
Tetrapisispora_phaffii	Saccharomycetaceae	GCF_000236905.1	Refseq	no	saccharomyces_cerevisiae	10.1073/pnas.0608218104
Zygosaccharomyces_mellis	Saccharomycetaceae	GCA_007556495.1	Genbank	no	saccharomyces_cerevisiae	unpublished
Zygosaccharomyces_rouxii	Saccharomycetaceae	GCF_000026365.1	Refseq	no	saccharomyces_cerevisiae	10.1101/gr.091546.109
Zygosaccharomyces_bailii	Saccharomycetaceae	GCA_900162805.1	Genbank	no	saccharomyces_cerevisiae	10.1093/femsyr/fox025
Zygosaccharomyces_parabailii	Saccharomycetaceae	GCA_001984395.2	Genbank	no	saccharomyces_cerevisiae	10.1371/journal.pbio.2002128
Zygotorulaspora_mrakii	Saccharomycetaceae	GCF_013402915.1	Refseq	no	saccharomyces_cerevisiae	10.7554/eLife.55336
Torulaspora_globosa	Saccharomycetaceae	GCF_014133895.1	Refseq	no	saccharomyces_cerevisiae	10.7554/eLife.55336
Torulaspora_spCBS2947	Saccharomycetaceae	GCA_013694445.1	Genbank	no	saccharomyces_cerevisiae	10.7554/eLife.55336
Torulaspora_delbrueckii	Saccharomycetaceae	GCF_000243375.1	Refseq	no	saccharomyces_cerevisiae	10.1073/pnas.1112808108
Candida_glabrata	Saccharomycetaceae	GCF_000002545.3	Refseq	no	saccharomyces_cerevisiae	10.1038/nature0257
Saccharomyces_paradoxus	Saccharomycetaceae	GCF_002079055.1	Refseq	no	saccharomyces_cerevisiae	10.1038/ng.3847
Saccharomyces_pastorianus	Saccharomycetaceae	GCA_011022315.1	Genbank	no	saccharomyces_cerevisiae	10.1186/s12864-019-6263-3
Saccharomyces_eubayanus	Saccharomycetaceae	GCF_001298625.1	Refseq	no	saccharomyces_cerevisiae	10.1093/molbev/msv168
Saccharomyces_boulardii	Saccharomycetaceae	GCA_026225675.1	Genbank	no	saccharomyces_cerevisiae	10.3390/foods10061428
Saccharomyces_cerevisiae	Saccharomycetaceae	GCF_000146045.2	Refseq	yes	saccharomyces_cerevisiae	10.1093/genetics/iyab224
Naumovozyma_castellii	Saccharomycetaceae	GCF_000237345.1	Refseq	no	saccharomyces_cerevisiae	10.1073/pnas.1112808108
Naumovozyma_dairenensis	Saccharomycetaceae	GCF_000227115.2	Refseq	no	saccharomyces_cerevisiae	10.1073/pnas.1112808108
Nakaseomyces_bacillisporus	Saccharomycetaceae	GCA_001046975.1	Genbank	no	saccharomyces_cerevisiae	unpublished
Kazachstania_africana	Saccharomycetaceae	GCF_000304475.1	Refseq	no	saccharomyces_cerevisiae	10.1073/pnas.1112808108
Kazachstania_exigua	Saccharomycetaceae	GCA_016584175.1	Genbank	no	saccharomyces_cerevisiae	10.1128/MRA.00195-21
Kazachstania_saulgeensis	Saccharomycetaceae	GCA_900180425.1	Genbank	no	saccharomyces_cerevisiae	10.1099/ijsem.0.001495
Kazachstania_barnettii	Saccharomycetaceae	GCF_903064755.1	Refseq	no	saccharomyces_cerevisiae	10.1093/gbe/evac007
Kazachstania_naganishii	Saccharomycetaceae	GCF_000348985.1	Refseq	no	saccharomyces_cerevisiae	10.1073/pnas.1112808108
Kazachstania_unispora	Saccharomycetaceae	GCA_003708525.2	Genbank	no	saccharomyces_cerevisiae	10.1016/j.cell.2018.10.023
Eremothecium_sinecaudum	Saccharomycetaceae	GCF_001548555.1	Refseq	no	saccharomyces_cerevisiae	unpublished
Eremothecium_cymbalariae	Saccharomycetaceae	GCF_000235365.1	Refseq	no	saccharomyces_cerevisiae	10.1534/g3.111.001032
Eremothecium_gosypii	Saccharomycetaceae	GCF_000091025.4	Refseq	no	saccharomyces_cerevisiae	10.1126/science.1095781
Ashbya_aceris	Saccharomycetaceae	GCA_000412225.2	Genbank	no	saccharomyces_cerevisiae	10.1534/g3.112.002881
Kluyveromyces_marxianus	Saccharomycetaceae	GCF_001417885.1	Refseq	no	saccharomyces_cerevisiae	10.1186/s13068-015-0227-x
Kluyveromyces_lactis	Saccharomycetaceae	GCF_000002515.2	Refseq	no	saccharomyces_cerevisiae	10.1038/nature02579
Kluyveromyces_dobzhanskii	Saccharomycetaceae	GCA_003705805.2	Genbank	no	saccharomyces_cerevisiae	10.1016/j.cell.2018.10.023
Lachancea_mirantina	Saccharomycetaceae	GCA_900074745.1	Genbank	no	saccharomyces_cerevisiae	10.1101/gr.204420.116
Lachancea_fermentati	Saccharomycetaceae	GCA_900074765.1	Genbank	no	saccharomyces_cerevisiae	10.1101/gr.204420.116
Lachancea_quebecensis	Saccharomycetaceae	GCA_002900925.1	Genbank	no	saccharomyces_cerevisiae	10.1101/gr.204420.116
Lachancea_thermotolerans	Saccharomycetaceae	GCF_000142805.1	Refseq	no	saccharomyces_cerevisiae	10.1101/gr.091546.109
Lachancea_nothofagi	Saccharomycetaceae	GCA_900074755.1	Genbank	no	saccharomyces_cerevisiae	10.1101/gr.204420.116
Lachancea_dasiensis	Saccharomycetaceae	GCA_900074725.1	Genbank	no	saccharomyces_cerevisiae	10.1101/gr.204420.116
Lachancea_lanzarotensis	Saccharomycetaceae	GCF_000938715.1	Refseq	no	saccharomyces_cerevisiae	10.1101/gr.204420.116
Lachancea_meyersii	Saccharomycetaceae	GCA_900074715.1	Genbank	no	saccharomyces_cerevisiae	10.1101/gr.204420.116
Yueomyces_sinensis	Saccharomycetaceae	GCA_003707995.1	Genbank	no	saccharomyces_cerevisiae	10.1016/j.cell.2018.10.023
Grigorovia_yakushimaensis	Saccharomycetaceae	GCA_003709265.1	Genbank	no	saccharomyces_cerevisiae	10.1016/j.cell.2018.10.023
Grigorovia_transvaalensis	Saccharomycetaceae	GCA_003708445.2	Genbank	no	saccharomyces_cerevisiae	10.1016/j.cell.2018.10.023
Saccharomycodes_ludwigii	Saccharomycodaceae	GCF_020623625.1	Refseq	no	saccharomyces_cerevisiae	10.1186/s13059-021-02521-w
Hanseniaspora_osmophila	Saccharomycodaceae	GCA_001747045.1	Genbank	no	saccharomyces_cerevisiae	10.1128/genomeA.01287-16
Hanseniaspora_guilliermondii	Saccharomycodaceae	GCA_004919775.1	Genbank	no	saccharomyces_cerevisiae	10.1016/j.cell.2018.10.023
Hanseniaspora_opuntiae	Saccharomycodaceae	GCA_001749795.1	Genbank	no	saccharomyces_cerevisiae	10.1128/genomeA.01287-16
Hanseniaspora_uvarum	Saccharomycodaceae	GCA_003243715.1	Genbank	no	saccharomyces_cerevisiae	10.1007/s12275-019-8487-y
Candida_ponderosae	Phaffomycetaceae	GCA_003706755.2	Genbank	no	saccharomyces_cerevisiae	10.1016/j.cell.2018.10.023
Starmera_quercuum	Phaffomycetaceae	GCA_003705275.1	Genbank	no	saccharomyces_cerevisiae	10.1016/j.cell.2018.10.023
Starmera_amethionina	Phaffomycetaceae	GCA_003708085.1	Genbank	no	saccharomyces_cerevisiae	10.1016/j.cell.2018.10.023
Wickerhamomyces_pijperi	Phaffomycetaceae	GCA_020536225.1	Genbank	no	saccharomyces_cerevisiae	10.1098/rsob.200362
Wickerhamomyces_mucosus	Phaffomycetaceae	GCA_020536175.1	Genbank	no	saccharomyces_cerevisiae	10.1098/rsob.200362
Wickerhamomyces_ciferrii	Phaffomycetaceae	GCF_000313485.1	Genbank	no	saccharomyces_cerevisiae	10.1128/EC.00258-12
Wickerhamomyces_anomalus	Phaffomycetaceae	GCF_001661255.1	Refseq	no	saccharomyces_cerevisiae	10.1073/pnas.1603941113
Wickerhamomyces_alni	Phaffomycetaceae	GCA_003707985.2	Genbank	no	saccharomyces_cerevisiae	10.1016/j.cell.2018.10.023
Wickerhamomyces_bovis	Phaffomycetaceae	GCA_003707945.2	Genbank	no	saccharomyces_cerevisiae	10.1016/j.cell.2018.10.023
Cyberlindnera_jadinii	Phaffomycetaceae	GCF_001661405.1	Refseq	no	saccharomyces_cerevisiae	10.1073/pnas.1603941113
Cyberlindnera_fabianii	Phaffomycetaceae	GCA_022641835.1	Genbank	no	saccharomyces_cerevisiae	unpublished
Cyberlindnera_mrakii	Phaffomycetaceae	GCA_003706445.2	Genbank	no	saccharomyces_cerevisiae	10.1016/j.cell.2018.10.023
Barnettozyma_californica	Phaffomycetaceae	GCA_023627795.1	Genbank	no	saccharomyces_cerevisiae	unpublished
Barnettozyma_salicaria	Phaffomycetaceae	GCA_003707885.1	Genbank	no	saccharomyces_cerevisiae	10.1016/j.cell.2018.10.023
Barnettozyma_pratensis	Phaffomycetaceae	GCA_003707865.1	Genbank	no	saccharomyces_cerevisiae	10.1016/j.cell.2018.10.023
Candida_montana	Phaffomycetaceae	GCA_003706615.2	Genbank	no	saccharomyces_cerevisiae	10.1016/j.cell.2018.10.023
Phaffomyces_opuntiae	Phaffomycetaceae	GCA_003707165.1	Genbank	no	saccharomyces_cerevisiae	10.1016/j.cell.2018.10.023
